# Enhancer regulatory networks globally connect non-coding breast cancer loci to cancer genes

**DOI:** 10.1101/2023.11.20.567880

**Authors:** Yihan Wang, Daniel Armendariz, Lei Wang, Huan Zhao, Shiqi Xie, Gary C. Hon

## Abstract

Genetic studies have associated thousands of enhancers with breast cancer. However, the vast majority have not been functionally characterized. Thus, it remains unclear how variant-associated enhancers contribute to cancer. Here, we perform single-cell CRISPRi screens of 3,512 regulatory elements associated with breast cancer to measure the impact of these regions on transcriptional phenotypes. Analysis of >500,000 single-cell transcriptomes in two breast cancer cell lines shows that perturbation of variant-associated enhancers disrupts breast cancer gene programs. We observe variant-associated enhancers that directly or indirectly regulate the expression of cancer genes. We also find one-to-multiple and multiple-to-one network motifs where enhancers indirectly regulate cancer genes. Notably, multiple variant-associated enhancers indirectly regulate TP53. Comparative studies illustrate sub-type specific functions between enhancers in ER+ and ER- cells. Finally, we developed the pySpade package to facilitate analysis of single-cell enhancer screens. Overall, we demonstrate that enhancers form regulatory networks that link cancer genes in the genome, providing a more comprehensive understanding of the contribution of enhancers to breast cancer development.
