## Supplementary Table 1 for "Enhancer regulatory networks globally connect non-coding breast cancer loci to cancer genes"

### Sheet: Sheet1
Cell line	Subtype	ER	PR	HER2	Type	Culture Media	virus infection seeding density in 24-well	polybrene sensitivity	Puro dilution	Blast dilution (10 mg/mL)
MCF7	Luminal A	+	+	-	Invasive Ductal Carcinoma	Alpha	100000	No	1:250	1:500
ZR-75-1	Luminal A	+	-	-	Invasive Ductal Carcinoma	Alpha	75000	No	1:300	1:600
MDA-MB-361	Luminal B	+	-	+	Adenocarcinoma	Alpha	100000	No	1:1000	1:200
SKBR3	HER2+	-	-	+	Adenocarcinoma	Alpha	100000	No	1:1000	1:500
HCC-1954	HER2+	-	-	+	Ductal Carcinoma	Alpha	50000	No	1:500	1:600
HCC-1937	TN Basal	-	-	-	Ductal Carcinoma	Alpha	50000	No	1:1000	1:1000
MDA-MB-231	TN CL	-	-	-	Adenocarcinoma	Alpha	50000	No	1:1000	1:1000
MDA-MB-436	TN CL	-	-	-	Invasive Ductal Carcinoma	Alpha	75000	No	1:500	1:1000
