## Supplementary Table 3 for "Enhancer regulatory networks globally connect non-coding breast cancer loci to cancer genes"

### Sheet: transcriptome_map
Cell lines	Experiment	Kit	Library name	Reads (million)	# of cells	Mean reads per cell	Mean genes per cell	Valid barcode	Valid UMI	medium UMI per cell	Mapping quality	Genome (confidently)	Intergenic region	Intronic region	Exonic region	Transctriptome	fraction reads in cell
MDA-MB-231	GWAS screen	10x 3'	YW82	305	9999	30533	3835	0.966	0.999	11908		0.77	0.024	0.161	0.586	0.548	0.944
MDA-MB-231	GWAS screen	10x 3'	YW83	303	14820	20484	3040	0.967	0.999	8322		0.741	0.022	0.151	0.567	0.532	0.955
MDA-MB-231	GWAS screen	10x 3'	YW104	392	17014	23052	3087	0.977	1	9894		0.894	0.028	0.12	0.747	0.687	0.817
MDA-MB-231	GWAS screen	10x 3'	YW105	489	17013	28781	3550	0.98	1	12460		0.889	0.028	0.119	0.742	0.684	0.822
MDA-MB-231	GWAS screen	10x 3'	YW106	466	17738	26309	3266	0.971	1	10642		0.843	0.032	0.124	0.687	0.622	0.851
MDA-MB-231	GWAS screen	10x 3'	YW107	445	17458	25516	3256	0.976	1	11000		0.873	0.029	0.117	0.728	0.666	0.842
MDA-MB-231	GWAS screen	10x 3'	YW108	402	16608	24217	3123	0.98	1	10126		0.878	0.028	0.113	0.737	0.676	0.814
MDA-MB-231	GWAS screen	10x 3'	YW109	380	17893	21256	2784	0.98	1	8707		0.882	0.026	0.105	0.751	0.689	0.774
MDA-MB-231	SM screen	10x 3'	YW124	377	26776	14090	2100	0.959	1	5599		0.898	0.033	0.177	0.689	0.626	0.836
MDA-MB-231	SM screen	10x 3'	YW125	440	26772	16448	2294	0.96	1	6344		0.898	0.034	0.187	0.677	0.615	0.856
MDA-MB-231	SM screen	10x 3'	YW126	399	28287	14092	2180	0.961	1	5899		0.902	0.033	0.181	0.688	0.626	0.89
MDA-MB-231	SM screen	10x 3'	YW127	403	31697	12720	1995	0.969	1	5401		0.903	0.033	0.17	0.7	0.64	0.887
MDA-MB-231	SM screen	10x 3'	YW148	415	11641	35669	3164	0.958	0.999	9698		0.883	0.037	0.23	0.615	0.548	0.71
MDA-MB-231	SM screen	10x 3'	YW149	439	10015	43897	3530	0.967	0.999	11799		0.891	0.038	0.228	0.626	0.565	0.68
MDA-MB-231	SM screen	10x 3'	YW150	292	11376	25642	2836	0.967	0.999	8509		0.882	0.032	0.199	0.651	0.588	0.739
MDA-MB-231	SM screen	10x 3'	YW151	419	11141	37572	3522	0.971	0.999	12151		0.886	0.036	0.212	0.638	0.579	0.737
MDA-MB-361	GWAS + SM screen	10x 3' HT	DAA271	673	33991	19825	2911	0.97	1	8442		0.91	0.028	0.182	0.701	0.633	0.951
MDA-MB-361	GWAS + SM screen	10x 3' HT	DAA272	610	32529	18762	2745	0.957	1	7644		0.909	0.029	0.197	0.684	0.611	0.954
MDA-MB-361	GWAS + SM screen	10x 3' HT	DAA273	869	34110	25481	3445	0.974	1	11220		0.922	0.028	0.187	0.707	0.643	0.955
MDA-MB-361	GWAS + SM screen	10x 3' HT	DAA274	610	33992	17948	2761	0.967	1	7654		0.918	0.029	0.192	0.697	0.628	0.95
MDA-MB-361	GWAS + SM screen	10x 3' HT	DAA275	832	34464	24159	3288	0.971	1	10376		0.924	0.028	0.179	0.718	0.651	0.951
MDA-MB-361	GWAS + SM screen	10x 3' HT	DAA276	710	32438	21889	3035	0.963	1	9084		0.912	0.026	0.179	0.707	0.637	0.952
MDA-MB-361	GWAS + SM screen	10x 3' HT	DAA277	519	35654	14576	2500	0.967	1	6535		0.92	0.028	0.181	0.711	0.643	0.951
MDA-MB-361	GWAS + SM screen	10x 3' HT	DAA278	699	34711	20144	2946	0.966	1	8526		0.909	0.028	0.186	0.695	0.626	0.944

### Sheet: Process
Cell line	MDA-MB-361	MDA-MB-231	MDA-MB-231
Experiments	GWAS + SM screen	GWAS screen	SM screen
Kit	10X 3' HT	10X 3'	10X 3'
# of lanes	8	8	8
Cellls before filter experimental doublets	271678	128296	157705
Cells after experimental doublets filter	222851	78946	100833
sgRNA mean per cell before sgrna outlier filter	24.2	34.41	15.65
sgRNA median per cell before sgrna outlier filter	17	25	11
sgRNA mean per cell after sgrna outlier filter	20.17	27.02	12.34
sgRNA median per cell after sgrna outlier filter	16	24	10
Cells after experimental doublets and sgrna outliers filter	212876	74959	95678
