## Supplementary Table 4 for "Enhancer regulatory networks globally connect non-coding breast cancer loci to cancer genes"

### Sheet: qPCR_primer
Gene		sequence
ACTB	FP	GAGCACAGAGCCTCGCCTTT
	RP	TCATCATCCATGGTGAGCTGG
TSPAN1	FP	TCT TCA TCC TCC TCC TCA TCT T
	RP	TTC TTG ATG GCA GGC ACT AC
CITED4	FP	GAG GAC AGT TTG GCT TCA CT
	RP	GAG AGG ACA CGA TCC AAG AAC
TNFSF10	FP	GTC TCT CTG TGT GGC TGT AAC
	RP	GGG TCC CAA TAA CTG TCA TCT T
TRIM27	FP	CAG AAC CAG CTC GAC CAT TTA
	RP	CCC AAA CAA TCT TCT CCC TCT C
LTBP3	FP	CAA CAA CCC TGG CTC CTA TC
	RP	GAA ACA CAG GCT CTT CTC CTC
PHLDA3	FP	ACC CTC GTG TCC TAA ACC A
	RP	CAC AAG CCA GAG GGA ACA A
IKBKB	FP	ACAGCGAGCAAACCGAGTTTGG
https://www.origene.com/catalog/gene-expression/qpcr-primer-pairs/hp205412/ikk-beta-ikbkb-human-qpcr-primer-pair-nm_001556	RP	CCTCTGTAAGTCCACAATGTCGG
KLF4	FP	CATCTCAAGGCACACCTGCGAA
https://www.origene.com/catalog/gene-expression/qpcr-primer-pairs/hp207581/klf4-human-qpcr-primer-pair-nm_004235	RP	TCGGTCGCATTTTTGGCACTGG
HMOX1	FP	CCAGGCAGAGAATGCTGAGTTC
https://www.origene.com/catalog/gene-expression/qpcr-primer-pairs/hp205872/heme-oxygenase-1-hmox1-human-qpcr-primer-pair-nm_002133	RP	AAGACTGGGCTCTCCTTGTTGC
TMEM63A	FP	TCCACTTTGCCGCTGTGAACCA
https://www.origene.com/catalog/gene-expression/qpcr-primer-pairs/hp211079/tmem63a-human-qpcr-primer-pair-nm_014698	RP	AGCACCAGGAAGGTGAACAGAG
PDS5B	FP	TCC ACA CAG TCC ACA CCA C
https://www.sciencedirect.com/science/article/pii/S2162253119300137	RP	ATC ATT TTC CTT AGT AGC TGC
TP53	FP	CCTCAGCATCTTATCCGAGTGG
	RP	TGGATGGTGGTACAGTCAGAGC
MED1	FP	CTACAAAGGGCTGTCGGATGCA
https://www.origene.com/catalog/gene-expression/qpcr-primer-pairs/hp208040/med1-human-qpcr-primer-pair-nm_004774	RP	GTGTCGGCTTGAATGGTTTCAGC
SERAC1	FP	CAACATCAGCCAAGATACTGCGG
https://www.origene.com/catalog/gene-expression/qpcr-primer-pairs/hp216218/serac1-human-qpcr-primer-pair-nm_032861	RP	CTGACTTGCTCTTCCGTAGGAG
FOSL1	FP	GGAGGAAGGAACTGACCGACTT
https://www.origene.com/catalog/gene-expression/qpcr-primer-pairs/hp208570/fra1-fosl1-human-qpcr-primer-pair-nm_005438	RP	CTCTAGGCGCTCCTTCTGCTTC
TAP2	FP	ATGCCCTTCACAATAGCAGCGG
https://www.origene.com/catalog/gene-expression/qpcr-primer-pairs/hp200516/tap2-human-qpcr-primer-pair-nm_000544	RP	CCAAAACTGCGAACGGTCTGCA
MUS81	FP	GATCCTACAGCACTTCGGAGAC
https://www.origene.com/catalog/gene-expression/qpcr-primer-pairs/hp215246/mus81-human-qpcr-primer-pair-nm_025128	RP	AAGAGTCCTGGACTTCCGCAAG
TP53RK	FP	CCTCCAACATGCTCCTGAAA
did not cross exons	RP	TCCTCTGGAAGTGCTGAAATG
MYLIP	FP	GAT AGC GAA GGG CAG AAA CT
	RP	CCA TCT GCA CCA CAG GAT AA
SCD	FP	GCC CTG TAT GGG ATC ACT TT
	RP	CGA TGA GCT CCT GCT GTT AT
MALAT1	FP	GGTGATGAAGGTAGCAGGCGGC
	RP	AACCACTCGCTTTCCCTGTGGC
IFI6	FP	TGATGAGCTGGTCTGCGATCCT
https://www.origene.com/catalog/gene-expression/qpcr-primer-pairs/hp225644/ifi6-human-qpcr-primer-pair-nm_022873	RP	GTAGCCCATCAGGGCACCAATA

### Sheet: library_primer
Oligos for sgRNA pool insertion
ArrayF	Amplify the sgRNA oligos synthesized from microarray	TAACTTGAAAGTATTTCGATTTCTTGGCTTTATATATCTTGTGGAAAGGACGAAACACCG
ArrayR	Amplify the sgRNA oligos synthesized from microarray (for lentiGuide(MS2)-puro plasmid only)	ATTTTAACTTGCTAGGCCCTGCAGACATGGGTGATCCTCATGTTGGCCTAGCTCTAAAAC
Universal i7 Adapters
N711	i7 Adapters with partial Read 2	CAAGCAGAAGACGGCATACGAGATTGCCTCTTGTGACTGGAGTTCAGACGTGT
N712	i7 Adapters with partial Read 2	CAAGCAGAAGACGGCATACGAGATTCCTCTACGTGACTGGAGTTCAGACGTGT
N714	i7 Adapters with partial Read 2	CAAGCAGAAGACGGCATACGAGATTCATGAGCGTGACTGGAGTTCAGACGTGT
N715	i7 Adapters with partial Read 2	CAAGCAGAAGACGGCATACGAGATCCTGAGATGTGACTGGAGTTCAGACGTGT
N716	i7 Adapters with partial Read 2	CAAGCAGAAGACGGCATACGAGATTAGCGAGTGTGACTGGAGTTCAGACGTGT
N718	i7 Adapters with partial Read 2	CAAGCAGAAGACGGCATACGAGATGTAGCTCCGTGACTGGAGTTCAGACGTGT
N719	i7 Adapters with partial Read 2	CAAGCAGAAGACGGCATACGAGATTACTACGCGTGACTGGAGTTCAGACGTGT
N720	i7 Adapters with partial Read 2	CAAGCAGAAGACGGCATACGAGATAGGCTCCGGTGACTGGAGTTCAGACGTGT
N721	i7 Adapters with partial Read 2	CAAGCAGAAGACGGCATACGAGATGCAGCGTAGTGACTGGAGTTCAGACGTGT
N722	i7 Adapters with partial Read 2	CAAGCAGAAGACGGCATACGAGATCTGCGCATGTGACTGGAGTTCAGACGTGT
N723	i7 Adapters with partial Read 2	CAAGCAGAAGACGGCATACGAGATGAGCGCTAGTGACTGGAGTTCAGACGTGT
N724	i7 Adapters with partial Read 2	CAAGCAGAAGACGGCATACGAGATCGCTCAGTGTGACTGGAGTTCAGACGTGT
N726	i7 Adapters with partial Read 2	CAAGCAGAAGACGGCATACGAGATGTCTTAGGGTGACTGGAGTTCAGACGTGT
N727	i7 Adapters with partial Read 2	CAAGCAGAAGACGGCATACGAGATACTGATCGGTGACTGGAGTTCAGACGTGT
N728	i7 Adapters with partial Read 2	CAAGCAGAAGACGGCATACGAGATTAGCTGCAGTGACTGGAGTTCAGACGTGT
N729	i7 Adapters with partial Read 2	CAAGCAGAAGACGGCATACGAGATGACGTCGAGTGACTGGAGTTCAGACGTGT
SI-PCR	i5 Adapter for mRNA Libraries	AATGATACGGCGACCACCGAGATCTACACTCTTTCCCTACACGACGCTC
	i5 Sequencing Primer Landing Site	ACACTCTTTCCCTACACGACGCTCTTCCGATCT
	i7 Sequencing Primer Landing Site	GTGACTGGAGTTCAGACGTGTGCTCTTCCGATCT
Library specific primers
10X-sgRNA enrichment primer	universial TruSeq Read 2 (blue) + sgRNA (red)	GTGACTGGAGTTCAGACGTGTGCTCTTCCGATCTTGGAAAGGACGAAACACC

### Sheet: Validation_sgRNAs
Target region	Sequence
chr1:227319052-227319605	CTGTCATCAAACCTACACC
chr1:227319052-227319605	ACGGGAGCCTGGTGTTGTC
chr1:227319052-227319605	GAGCTACCATCGAAGTCTT
chr2:676910-677827	CAGCGCGCGCCCCCGACGC
chr2:676910-677827	CTCTCGTGAGATCTGCCCT
chr2:676910-677827	GTCAGAGCATCAATGAGGA
chr5:32599977-32600477	CTATCAGGCTAAAATGGTC
chr5:32599977-32600477	CCTGTATGAATCACGTCCT
chr5:32599977-32600477	CTAATACCCGTCAACTATC
chr7:21617850-21618350	CTTTTTCTAGACAGCAAAA
chr7:21617850-21618350	ATCCACGCCTCTGCATAAG
chr7:21617850-21618350	TGCTAGAAACCCCTCAGTC
chr11:2899236-2899837	ACAACCAAAGCCGCTTCCT
chr11:2899236-2899837	CCAGTCAGCCTGGATCCTC
chr11:2899236-2899837	TACCCAAACAATCCGTGCT
chr19:5827756-5828256	CCCGCCTCGACGGCACCAC
chr19:5827756-5828256	CCAGGTCCGCGCCGTCGGG
chr19:5827756-5828256	GCTGCGACGACTGCGCCAG
chr6:139438767-139439267	ACTTTCGTAATACACCAAT
chr6:139438767-139439267	AGAAGTAGTGAAGGTTTAT
chr6:139438767-139439267	GTATGTTAGCTGAACTTGT
chr15:79994542-79995098	CCACAGTGACCGATGACTT
chr15:79994542-79995098	TTCAGATGCTTTCGTAATT
chr15:79994542-79995098	GAGGGCAGGTTTGATGGAG
chr7:106462272-106462841	TACTACTGACTGCCAGCAC
chr7:106462272-106462841	TCAAGCAAGCTGCGTGTTC
chr7:106462272-106462841	TTTTACCTGCTATTCAAAG
chr7:107874531-107875031	CCATGTTGCCGCCATCTAT
chr7:107874531-107875031	GAAATGACTTTTCTTTAGA
chr7:107874531-107875031	GTGAGACATACTTTGAGAA
chr2:91598440-91598940	ATTTATGCAATATTATACT
chr2:91598440-91598940	GCCTTTTGCCCTGACACAT
chr2:91598440-91598940	AGGCTGCACAGAGGAAGTC
chr11:65915632-65916132	CGGGCTGACTGGGTGGAAG
chr11:65915632-65916132	GGGGCCAGGGTGTCTGGCA
chr11:65915632-65916132	AGCTGGGTGGTCTCCGAGT
chr3:46482930-46483430	CTGGCTGTTAACATTGTCA
chr3:46482930-46483430	TTCTGCTGGGCGTACACCT
chr3:46482930-46483430	AAGAGCCACAGGAATGCAA
chr13:83831641-83832234	TCCTTTGGTATTCACCCTT
chr13:83831641-83832234	AATGGCATATGCAGTCATT
chr13:83831641-83832234	TATAAACAATTCAGGTGAA
chr18:3384693-3385447	CATTCCATACAGCCTTTCC
chr18:3384693-3385447	GCATGGGAGCACATTTCTC
chr18:3384693-3385447	ACCTTTGATCTGAGGGGAT
chr12:27549708-27550208	AGCCAAATAGCACTCTCCC
chr12:27549708-27550208	AAGTCACACCCTATCTGCC
chr12:27549708-27550208	GTAGCTTTCCAAGCCCCGC
chr11:1828939-1829439	CAAGGAGGGGCAGGTCACC
chr11:1828939-1829439	AGGCACATTACAGAGCCAT
chr11:1828939-1829439	AGGGCAGACACGAGGGCAG
chr3:179826011-179826511	ACGAATGTCTTTGCAGAAC
chr3:179826011-179826511	AGCAATGTGCCAGCAGGGT
chr3:179826011-179826511	CAAGAGCCATTTCTAACAG
chr1:198681818-198682318	GGCAACCTATTGCACCATT
chr1:198681818-198682318	AGTGTTTCTGTTCAGAGTT
chr1:198681818-198682318	GGCAACCTATTGCACCATT
chr7:45451569-45452069	GGTCATGTTACTCAGGGAG
chr7:45451569-45452069	GTATGAAAAATAAACTTGC
chr7:45451569-45452069	GCAAGTGAACCCATATAAT
chr1:40691360-40691881	GGAGTCCAGGCGCCAAGGG
chr1:40691360-40691881	AGGAGATCCACAAGGATAG
chr1:40691360-40691881	GCTTCGCGCGCGCTCCGTT
chr13:32639465-326399667	TTTCAAGTTGTATGCTTAG
chr13:32639465-326399667	CCAGTATGGATTCTAGTAG
chr13:32639465-326399667	CCTGGAGTGAAATCCCAGA
chr2:201258117-201258617	GTAAAAGAAACTTCTTCCT
chr2:201258117-201258617	ACTGCGATGGTGCCAGGAA
chr2:201258117-201258617	CTTGACTTGCTCTAGAAAC
chr6:158737687-158738187	GTGGAGCCATGAGTCGCCT
chr6:158737687-158738187	TGACCTTCGTTTATCTACT
chr6:158737687-158738187	ACCAACAGCTGCACACCCA
chr17:39178360-39178946	ACACCCTCTATATTAACAA
chr17:39178360-39178946	CTAGCCTCCTCAGTAACTA
chr17:39178360-39178946	TTATGGGGCACTTGCTACA
chr17:7687427-7688427	TTTTGCGTTTGCTCTCAGC
chr17:7687427-7688427	GGATGCGGCGGCCCAATCG
chr17:7687427-7688427	TCAACCCCTGCGAGGCTCC
chr9:108087764-108088279	TGGCCAAGGGCCTGGAAAG
chr9:108087764-108088279	TCGGGCAGAAGCCACATCC
chr9:108087764-108088279	GTGTGCTGGTCCTTGTTCT
chr1:17097667-17098178	AGGTGTGTTCTCTCGGCCA
chr1:17097667-17098178	TGTTCCCTGCAATGAACCC
chr1:17097667-17098178	CTAACGATACAGATGAGGA
chr2:201697844-201698403	AATGCTGTTGATTAGGACC
chr2:201697844-201698403	AATTTGTCAGTTGAAGCTT
chr2:201697844-201698403	AAGGAATTTGTCCTAAATC
chr1:60483421-60483933	TGTGTAAAAATTGTCCTCA
chr1:60483421-60483933	GTTGTATTGTAAGCTTCTT
chr1:60483421-60483933	TATGATCTGAGGACTGCAA
chr6:102554129-102554629	CAAGAGAACCTCAGTTTGA
chr6:102554129-102554629	ACTAACAGAAAGAAGACAG
chr6:102554129-102554629	AGAAACCTTTTTAATACTT
chrX:112851680-112852180	GCTTCCAGACTGCTTTCGA
chrX:112851680-112852180	GTTGGTAATTACAAAACCC
chrX:112851680-112852180	GAGTTCCCCAGCTTTAATT
CYP1A1 promoter	CTGAGCTGAGCTGGGAAGGG
CYP1A1 promoter	GCCTGGGATCACAAGGATCA
CYP1A1 promoter	GGGATCACAAGGATCAGGGA
CYP1B1 promoter	CGTCAATTCCCATGCCCTTG
CYP1B1 promoter	CTCCAGTTGTGAGAGCCGCA
CYP1B1 promoter	TCCAGTTGTGAGAGCCGCAA
chrX:126218359-126218892	CCAGTGGATAAGATGCCTT
chrX:126218359-126218892	GTCAGCAAGCCAGTGACAT
chrX:126218359-126218892	AAGTTTCTCTGTACATAGC
chr3:66763120-66763780	CTCATACTTGTCTTTCAGC
chr3:66763120-66763780	GATTTCATCACAGTGCCTC
chr3:66763120-66763780	AAAATGTATTCCAAGTATT
chr19:17215122-17215622	GACCCGGACGAGTGGCGCC
chr19:17215122-17215622	GAGTAGCGCTATCTTGCCC
chr19:17215122-17215622	CGACGCCGCCATTATCGCC
chr16:54347802-54348439	GAGGGCTCTGTGTCTTCTG
chr16:54347802-54348439	GACCGTTGCTTTCTGCAGC
chr16:54347802-54348439	CACCAAGCTGGAAGCCTGA
chr2:69724631-69725131	CCACGCTGCTCTCGCCCTG
chr2:69724631-69725131	GTCAAGAAATTTTATTGAG
chr2:69724631-69725131	GCAGTCAGCCGATGTTTAA
chr13:112905966-112906537	GCTGGGTAAACATTGATGA
chr13:112905966-112906537	ACACACGGTGCAGTTCCAT
chr13:112905966-112906537	GGTGCGTGTGGAGCTTGTC
FOSB promoter	ACGGCCACGGCAGGGACACG
FOSB promoter	GGTTCCGCGTGTCCCTGCCG
FOSB promoter	TCAGAGCTACGGCCACGGCA
chr12:12716861-12717861	CTAAAAAAAGGGGGCTCGT
chr12:12716861-12717861	TCCCGCTCGCCAGTCCATT
chr12:12716861-12717861	GCTTGCACCCGCCCAGACT
IFI6 promoter	AGCTCCTGAGTTTACCTTGG
IFI6 promoter	CTCTCCTCCAAGGTAAACTC
IFI6 promoter	TGCTTCTCTTCTCTCCTCCA
chr5:170491406-170491906	ATCACTTACCTAGCAAATC
chr5:170491406-170491906	AACAGACTTCGCCCCTCCG
chr5:170491406-170491906	AGCTTAAACCACAAATATC
chr9:108534670-108535170	GTAACTCACCACCGTTGTG
chr9:108534670-108535170	CTAACACACCCAATGCTGA
chr9:108534670-108535170	TCAGTTTTTATTATACATT
chr6:14211023-14211523	GCCGCCGATGCCCACAAGG
chr6:14211023-14211523	AATGAGAACGCGAGTCAGG
chr6:14211023-14211523	TGTTGCTAACCCACGTGAC
IFIT1 promoter	AATTAGGCAGCCGTTCTGCA
IFIT1 promoter	ACAGAATAGCCAGATCTCAG
IFIT1 promoter	CTAAGCAAAACCCTGCAGAA
chr1:46183100-46183600-1	CACCGAGGAAAGCCTCCCGGCCCA
chr1:46183100-46183600-2	AAACTGGGCCGGGAGGCTTTCCTC
chr1:46183100-46183600-3	CACCGTGTATCTGGAGGAAGCAAT
chr1:46183100-46183600-4	AAACATTGCTTCCTCCAGATACAC
chr1:46183100-46183600-5	CACCGGCTAGAACGGGAAGTGAGG
chr1:46183100-46183600-6	AAACCCTCACTTCCCGTTCTAGCC
chr11:65540483-65540983-1	CACCGCCTGCGAGGAAGGTGCGGG
chr11:65540483-65540983-2	AAACCCCGCACCTTCCTCGCAGGC
chr11:65540483-65540983-3	CACCGTCCGGGCGAGCCCAACCCG
chr11:65540483-65540983-4	AAACCGGGTTGGGCTCGCCCGGAC
chr11:65540483-65540983-5	CACCGTTCGGGTCGGAGATTTGCA
chr11:65540483-65540983-6	AAACTGCAAATCTCCGACCCGAAC
chr3:172516679-172517179-1	CACCGGAGATGCAAAACCTTTCCA
chr3:172516679-172517179-2	AAACTGGAAAGGTTTTGCATCTCC
chr3:172516679-172517179-3	CACCGAGCAGGAAATGGCTGAATA
chr3:172516679-172517179-4	AAACTATTCAGCCATTTCCTGCTC
chr3:172516679-172517179-5	CACCGGGATCAGCCACAAGGCCCG
chr3:172516679-172517179-6	AAACCGGGCCTTGTGGCTGATCCC
chr16:31117288-31117850-1	CACCGCATCCAACTCGCGGGGCCG
chr16:31117288-31117850-2	AAACCGGCCCCGCGAGTTGGATGC
chr16:31117288-31117850-3	CACCGCAGAAGCCAATCGGCTCCT
chr16:31117288-31117850-4	AAACAGGAGCCGATTGGCTTCTGC
chr16:31117288-31117850-5	CACCGAAAGAACTGCGTGGCGTCC
chr16:31117288-31117850-6	AAACGGACGCCACGCAGTTCTTTC
chr6:28921980-28922480-1	CACCGTGTCTATCTTAGCAGCCTG
chr6:28921980-28922480-2	AAACCAGGCTGCTAAGATAGACAC
chr6:28921980-28922480-3	CACCGTGCGCCCTGAGTCTCTTGT
chr6:28921980-28922480-4	AAACACAAGAGACTCAGGGCGCAC
chr6:28921980-28922480-5	CACCGCTGGTGAGAACTCTTGAGT
chr6:28921980-28922480-6	AAACACTCAAGAGTTCTCACCAGC
chr11:129930248-129930748-1	CACCGACTTCCAATCTGTGAATTG
chr11:129930248-129930748-2	AAACCAATTCACAGATTGGAAGTC
chr11:129930248-129930748-3	CACCGTGTACCTGCCATATCAACT
chr11:129930248-129930748-4	AAACAGTTGATATGGCAGGTACAC
chr11:129930248-129930748-5	CACCGATCATTTATATTTTAAACC
chr11:129930248-129930748-6	AAACGGTTTAAAATATAAATGATC
chr1:155194649-155195149-1	CACCGCGCACACAAAGCTGCGCCT
chr1:155194649-155195149-2	AAACAGGCGCAGCTTTGTGTGCGC
chr1:155194649-155195149-3	CACCGACACGAGTAGCTAGGTGGG
chr1:155194649-155195149-4	AAACCCCACCTAGCTACTCGTGTC
chr1:155194649-155195149-5	CACCGGCAAGCGCGCGCAACGCCC
chr1:155194649-155195149-6	AAACGGGCGTTGCGCGCGCTTGCC
chr1:201461067-201461567-1	CACCGCTTGGGTCAATATCTTGCA
chr1:201461067-201461567-2	AAACTGCAAGATATTGACCCAAGC
chr1:201461067-201461567-3	CACCGGAAGCATGTAGCAAGAGTG
chr1:201461067-201461567-4	AAACCACTCTTGCTACATGCTTCC
chr1:201461067-201461567-5	CACCGAGTGTGAGGCAGCTTTCCC
chr1:201461067-201461567-6	AAACGGGAAAGCTGCCTCACACTC
chr1:154418163-154418718-1	CACCGGGACAGTGGCCGAGGGTGC
chr1:154418163-154418718-2	AAACGCACCCTCGGCCACTGTCCC
chr1:154418163-154418718-3	CACCGGGGAGCCTTGACTTGCCGT
chr1:154418163-154418718-4	AAACACGGCAAGTCAAGGCTCCCC
chr1:154418163-154418718-5	CACCGGGTTGTACCTTCTTGGACT
chr1:154418163-154418718-6	AAACAGTCCAAGAAGGTACAACCC
chr19:17680060-17680560-1	CACCGTGTGACCCGAAGCCCGCTG
chr19:17680060-17680560-2	AAACCAGCGGGCTTCGGGTCACAC
chr19:17680060-17680560-3	CACCGTGGTATCGGGGGAGAGGCT
chr19:17680060-17680560-4	AAACAGCCTCTCCCCCGATACCAC
chr19:17680060-17680560-5	CACCGCCGCGTCATGCGGCCTCAA
chr19:17680060-17680560-6	AAACTTGAGGCCGCATGACGCGGC
chr1:145979336-145979836-1	CACCGGGCTAACTAAATTCCACAA
chr1:145979336-145979836-2	AAACTTGTGGAATTTAGTTAGCCC
chr1:145979336-145979836-3	CACCGGTTTTACAGGAAGTAAGGA
chr1:145979336-145979836-4	AAACTCCTTACTTCCTGTAAAACC
chr1:145979336-145979836-5	CACCGTGGGTGAGGTCACTTTCCG
chr1:145979336-145979836-6	AAACCGGAAAGTGACCTCACCCAC
chr3:42814786-42815302-1	CACCGGGATGTTGACAAGAGCAGA
chr3:42814786-42815302-2	AAACTCTGCTCTTGTCAACATCCC
chr3:42814786-42815302-3	CACCGACCTGGACAATGTTCTATT
chr3:42814786-42815302-4	AAACAATAGAACATTGTCCAGGTC
chr3:42814786-42815302-5	CACCGGATTGTAGCTGTGTCACAG
chr3:42814786-42815302-6	AAACCTGTGACACAGCTACAATCC
chr3:30511467-30511967	CCAAGAAAGATCCAGGCCG
chr3:30511467-30511967	ATACTGCTCTTGCAGACCT
chr3:30511467-30511967	TTACTGCCTCCTTTGACTT
chr7:94183299-94183799	ACCAAGTGGTGAGCAGGAC
chr7:94183299-94183799	AGTGTTACTATGGGGATCA
chr7:94183299-94183799	TGTGAAAGGCCTAACTGTC
chr16:56607213-56607713	GAATATTCTTCCCCTGTGG
chr16:56607213-56607713	GTGGTTACTGGAAGCTTCC
chr16:56607213-56607713	CAGTGAAAGTTTAGTGAGG
chr8:123632927-123633427	TTGATGTCTGATCAAGTGG
chr8:123632927-123633427	CAAGTCATTCTGTTCCCAT
chr8:123632927-123633427	CCATGGGATAAGAAGCTGG
chr8:123680918-123681418	GCCCTTAACTTACACAGCT
chr8:123680918-123681418	GGGCAATAGGAACACAGGG
chr8:123680918-123681418	AGTAATCCGGGACTCTTAA
chr22:32761341-32761874	GCAGAATGTCAACACCCCA
chr22:32761341-32761874	GTATAGTCCCAGAGAGGTC
chr22:32761341-32761874	CCCTTCACTGACCCTGGAA
chr17:38768165-38768665	AGTCTAGAGCGGGGCAACA
chr17:38768165-38768665	GGTGGCAGGCTCCGAAGGC
chr17:38768165-38768665	AGTTCCTGGTTGAGGGGGT
chr22:24402466-24403122	CTCTGCCTGAAGGTGGACC
chr22:24402466-24403122	AGAGATGAATCAGAGCCCT
chr22:24402466-24403122	GCAGGTTTCATTCTGAGTG
chr6:32195448-32196078	CGCTCCGGGGACGGAGTAA
chr6:32195448-32196078	ATCTTCCTCGCATTATCGC
chr6:32195448-32196078	GAAAACCTACGGCCGCGAG
chrX:155216356-155216856	AGGCCGTGTTTGTGGTAAG
chrX:155216356-155216856	GGGAGGCAGTCGCGCGCTC
chrX:155216356-155216856	GAGAACGGGGTGCGGGGCC
chr12:57546294-57546909	CTCAGGACCTTAGTACTCA
chr12:57546294-57546909	GAGGCGTTGACACGGATGG
chr12:57546294-57546909	AGGCCATCGTTAAGTGGTC
chr6:28940891-28941391	CACATGAGCACTCACCCAG
chr6:28940891-28941391	AGATAGTTGTGTCAGAAGT
chr6:28940891-28941391	ACAAAACGTTCTATTTAAA
chr14:92470077-92470577	CACTCCCTTAATTGGAATG
chr14:92470077-92470577	TGGCAGGACTAGAGGAGAA
chr14:92470077-92470577	GTGAGTGTGGTGATCTAAC
chr3:4466637-4467137	CGGCTGCGGCACGCCCCAG
chr3:4466637-4467137	CACCTGCTGTTCCCGTATG
chr3:4466637-4467137	AGCCGCTCACCGATACTCG
chr11:65860178-65860678	GAGCCGGTCCAGGCTCCGG
chr11:65860178-65860678	TGTGTAGGCGAGAGGAAGG
chr11:65860178-65860678	GACAGCGCCCCCTGTGACG
chr11:123478211-123478831	GCCTGGTTCCATACTGTAG
chr11:123478211-123478831	GCGTGATGTGAATACTTGT
chr11:123478211-123478831	GAGAGGGGCGCCAGAAAGG
chr13:92806039-92806689	AAATCTCATGTACCAACAT
chr13:92806039-92806689	CAGCAATAAGACAGTTTCA
chr13:92806039-92806689	CTTTTTGTTGTGTATTCAC
chrX:9153198-9153747	AGTCACATGGTGCTTGAGA
chrX:9153198-9153747	CCATGAGCATCCCAGTAAA
chrX:9153198-9153747	CTGGCTGGATGCTATCAGA
chrX:13087257-13087797	CTTCACCTAGGCCTTGGGG
chrX:13087257-13087797	GTATACAGATTCACTACCA
chrX:13087257-13087797	AGTTGGACAGAAGCCATAA
chr6:129844444-129844944	CTCACTGTCTCCAGTCCCA
chr6:129844444-129844944	TAATTTTATTGTGCAAGCA
chr6:129844444-129844944	ACTACAAACCCTTAAAATC
chr7:101814135-101814635	ACGCGTGTTCTCTAAATCT
chr7:101814135-101814635	GGCGTCACCGCATCTAGGG
chr7:101814135-101814635	TAGCTCCGACCGCGCCGCC
chr8:101003765-101004483	TACTAACAAAGTTCAAAGC
chr8:101003765-101004483	GGTAGCTGGTTCTATTTAG
chr8:101003765-101004483	AGACTTCACCAAATAAGGC
chr14:26377163-26377663	CTGCTACCCCTGAAGGAAG
chr14:26377163-26377663	CAACTGACATGACAGTCAC
chr14:26377163-26377663	ATTTAAAGTTTGTGGCAGT
chr20:60240367-60240867	AACCAAGACGATGTTCAGT
chr20:60240367-60240867	GAGCCATGGCAGCGTTTCC
chr20:60240367-60240867	ATGTCCCTCCAAACATCTT
chr2:46092302-46092814	TGTTGACCATGATGTTTAT
chr2:46092302-46092814	TAGTGCCTGTCGTGTGCCC
chr2:46092302-46092814	AGCCTTTTGATCTCTAATG
chr11:129861642-129862142	GGGCTGTCACCGTAAACAG
chr11:129861642-129862142	AAGTTACACTTCTGAGGAG
chr11:129861642-129862142	GTAGGAAGTTCCCATTCTC
chr22:23838946-23839573	CAACGTTGTCCTCGCTGCC
chr22:23838946-23839573	ACCCACGACACCACGGGGG
chr22:23838946-23839573	GTGGCGGCTCAGACCGTGC
chr11:68016882-68017384	AGAGTGTGTTCTTGCCCAA
chr11:68016882-68017384	GTGGGAAAGTCCGTGTGGA
chr11:68016882-68017384	GAACATTCAACCTGGTCCC
chr20:35052610-35053110	GTTTAGTCACAGTTTACAC
chr20:35052610-35053110	ACAGTACTTTTTAAACTTT
chr20:35052610-35053110	TATCGCCCTATGTTCCTCA
chr19:51703713-51704439	GTGGTCTGGCTCGGGGGGC
chr19:51703713-51704439	CGAGCTGATCGAGCCCTGG
chr19:51703713-51704439	CCGCGTGAGTGAGCGGGGT
chr17:55576940-55577440	ATGCAGGGCGGGCCTGGGT
chr17:55576940-55577440	GCGGGGAGAGGGTCCAAGA
chr17:55576940-55577440	TGTAGAGGAAACCGCATGC
