## Supplementary Table 5 for "Enhancer regulatory networks globally connect non-coding breast cancer loci to cancer genes"

### Sheet: MDAMB361 SM
Gene program 0
Collection(s):	C2, C5, C6, H
# overlaps shown:	10
# genesets in collections:	22671
# genes in comparison (n):	457
# genes in universe (N):	42499
Gene Set Name	# Genes in Gene Set (K)	Description	# Genes in Overlap (k)	k/K	p-value	FDR q-value
SMID_BREAST_CANCER_BASAL_DN	699	Genes down-regulated in basal subtype of breast cancer samles.	104	0.1488	9.18e-87	2.08e-82
GOZGIT_ESR1_TARGETS_DN	785	Genes down-regulated in TMX2-28 cells (breast cancer) which do not express ESR1 [GeneID=2099]) compared to the parental MCF7 cells which do.	99	0.1261	3.07e-75	3.48e-71
DUTERTRE_ESTRADIOL_RESPONSE_24HR_DN	504	Genes down-regulated in MCF7 cells (breast cancer) at 24 h of estradiol [PubChem=5757] treatment.	65	0.129	1.29e-49	9.77e-46
BUYTAERT_PHOTODYNAMIC_THERAPY_STRESS_UP	822	Genes up-regulated in T24 (bladder cancer) cells in response to the photodynamic therapy (PDT) stress.	78	0.0949	1.74e-49	9.87e-46
LEE_BMP2_TARGETS_UP	777	Genes up-regulated in uterus upon knockout of BMP2 [GeneID=650].	75	0.0965	4.39e-48	1.99e-44
MASSARWEH_TAMOXIFEN_RESISTANCE_DN	256	Genes down-regulated in breast cancer tumors (formed by MCF-7 xenografts) resistant to tamoxifen [PubChem=5376].	50	0.1953	1.72e-47	6.51e-44
CREIGHTON_ENDOCRINE_THERAPY_RESISTANCE_1	534	The 'group 1 set' of genes associated with acquired endocrine therapy resistance in breast tumors expressing ESR1 and ERBB2 [GeneID=2099;2064].	63	0.118	1.14e-45	3.69e-42
WONG_ADULT_TISSUE_STEM_MODULE	721	The 'adult tissue stem' module: genes coordinately up-regulated in a compendium of adult tissue stem cells.	69	0.0957	5.92e-44	1.68e-40
DOANE_BREAST_CANCER_ESR1_UP	111	Genes up-regulated in breast cancer samples positive for ESR1 [GeneID=2099] compared to the ESR1 negative tumors.	35	0.3153	1.46e-41	3.69e-38
PODAR_RESPONSE_TO_ADAPHOSTIN_UP	148	Up-regulated genes in MM1.S cells (multiple myeloma) treated with adaphostin [PubChem=387042], a tyrosine kinase inhibitor with anticancer properties.	38	0.2568	3.51e-41	7.95e-38
Gene program 1
Collection(s):	C2, C5, C6, H
# overlaps shown:	10
# genesets in collections:	22671
# genes in comparison (n):	231
# genes in universe (N):	42499
Gene Set Name	# Genes in Gene Set (K)	Description	# Genes in Overlap (k)	k/K	p-value	FDR q-value
SMID_BREAST_CANCER_BASAL_DN	699	Genes down-regulated in basal subtype of breast cancer samles.	46	0.0658	9.35e-36	2.12e-31
ERBB2_UP.V1_UP	190	Genes up-regulated in MCF-7 cells (breast cancer) positive for ESR1 [Gene ID=2099] and engineered to express ligand-activatable ERBB2 [Gene ID=2064].	30	0.1579	5.97e-35	6.76e-31
CREIGHTON_ENDOCRINE_THERAPY_RESISTANCE_3	727	The 'group 3 set' of genes associated with acquired endocrine therapy resistance in breast tumors expressing ESR1 and ERBB2 [GeneID=2099;2064].	42	0.0578	2.34e-30	1.77e-26
DUTERTRE_ESTRADIOL_RESPONSE_24HR_DN	504	Genes down-regulated in MCF7 cells (breast cancer) at 24 h of estradiol [PubChem=5757] treatment.	36	0.0714	2.96e-29	1.68e-25
GOZGIT_ESR1_TARGETS_DN	785	Genes down-regulated in TMX2-28 cells (breast cancer) which do not express ESR1 [GeneID=2099]) compared to the parental MCF7 cells which do.	42	0.0535	4.99e-29	2.26e-25
SMID_BREAST_CANCER_ERBB2_UP	151	Genes up-regulated in the erbb2 subype of breast cancer samples, characterized by higher expression of ERBB2 [GeneID=2064].	23	0.1523	1.25e-26	4.72e-23
DELYS_THYROID_CANCER_UP	445	Genes up-regulated in papillary thyroid carcinoma (PTC) compared to normal tissue.	32	0.0719	3.68e-26	1.19e-22
SCHAEFFER_PROSTATE_DEVELOPMENT_48HR_UP	449	Genes up-regulated in the urogenital sinus (UGS) of day E16 females exposed to the androgen dihydrotestosterone [PubChem=10635] for 48 h.	32	0.0713	4.86e-26	1.38e-22
MASSARWEH_TAMOXIFEN_RESISTANCE_UP	582	Genes up-regulated in breast cancer tumors (formed by MCF-7 xenografts) resistant to tamoxifen [PubChem=5376].	34	0.0584	8.39e-25	2.11e-21
DODD_NASOPHARYNGEAL_CARCINOMA_UP	1813	Genes up-regulated in nasopharyngeal carcinoma (NPC) compared to the normal tissue.	53	0.0292	4.85e-24	1.1e-20
Gene program 2
Collection(s):	C2, C5, C6, H
# overlaps shown:	10
# genesets in collections:	22671
# genes in comparison (n):	218
# genes in universe (N):	42499
Gene Set Name	# Genes in Gene Set (K)	Description	# Genes in Overlap (k)	k/K	p-value	FDR q-value
FISCHER_DREAM_TARGETS	969	Target genes of the DREAM complex.	186	0.192	4.07e-276	9.24e-272
GOBERT_OLIGODENDROCYTE_DIFFERENTIATION_UP	574	Genes up-regulated during later stage of differentiation of Oli-Neu cells (oligodendroglial precursor) in response to PD174265 [PubChem=4709].	139	0.2422	5.11e-208	5.79e-204
ROSTY_CERVICAL_CANCER_PROLIFERATION_CLUSTER	140	The 'Cervical Cancer Proliferation Cluster' (CCPC): genes whose expression in cervical carcinoma positively correlates with that of the HPV E6 and E7 oncogenes; they are also differentially expressed according to disease outcome.	91	0.65	1.61e-180	1.22e-176
MEBARKI_HCC_PROGENITOR_FZD8CRD_UP	586	Transcriptome of human HepaRG hepatocellular carcinoma liver progenitors in responses to a WNT3A-enriched microenvironment and dissection of pathways dependent on _-catenin and/or blocked by the SFRP-like Wnt inhibitor FZD8_CRD.	123	0.2099	2.35e-172	1.33e-168
MARSON_BOUND_BY_E2F4_UNSTIMULATED	713	Genes with promoters bound by E2F4 [GeneID=1874] in unstimulated hybridoma cells.	127	0.1781	8.89e-169	4.03e-165
DUTERTRE_ESTRADIOL_RESPONSE_24HR_UP	323	Genes up-regulated in MCF7 cells (breast cancer) at 24 h of estradiol [PubChem=5757] treatment.	105	0.3251	1.96e-167	7.4e-164
KOBAYASHI_EGFR_SIGNALING_24HR_DN	253	Genes down-regulated in H1975 cells (non-small cell lung cancer, NSCLC) resistant to gefitinib [PubChem=123631] after treatment with EGFR inhibitor CL-387785 [PubChem=2776] for 24h.	98	0.3874	1.54e-164	4.99e-161
BENPORATH_CYCLING_GENES	648	Genes showing cell-cycle stage-specific expression [PMID=12058064].	115	0.1775	1.29e-150	3.64e-147
SHEDDEN_LUNG_CANCER_POOR_SURVIVAL_A6	459	Cluster 6 of method A: up-regulation of these genes in patients with non-small cell lung cancer (NSCLC) predicts poor survival outcome.	104	0.2266	7.55e-147	1.9e-143
FLORIO_NEOCORTEX_BASAL_RADIAL_GLIA_DN	190	Genes down-regulated in basal radial glia (bRG) relative to apical radial glia (aRG), and up-regulated in both aRG and bRG relative to neurons.	84	0.4421	7.77e-146	1.76e-142
Gene program 3
Collection(s):	C2, C5, C6, H
# overlaps shown:	10
# genesets in collections:	22671
# genes in comparison (n):	30
# genes in universe (N):	42499
Gene Set Name	# Genes in Gene Set (K)	Description	# Genes in Overlap (k)	k/K	p-value	FDR q-value
WP_CHOLESTEROL_METABOLISM_WITH_BLOCH_AND_KANDUTSCHRUSSELL_PATHWAYS	47	Cholesterol metabolism with Bloch and Kandutsch-Russell pathways	17	0.3617	2.41e-44	5.47e-40
SCHMIDT_POR_TARGETS_IN_LIMB_BUD_UP	27	Genes up-regulated in E12.5 forelimb buds with POR [GeneID=5447] knockout.	14	0.5185	4.05e-39	4.59e-35
REACTOME_CHOLESTEROL_BIOSYNTHESIS	27	Cholesterol biosynthesis	13	0.4815	1.01e-35	7.64e-32
CSR_LATE_UP.V1_DN	147	Genes down-regulated in late serum response of CRL 2091 cells (foreskin fibroblasts).	17	0.1156	6.42e-35	3.64e-31
HALLMARK_CHOLESTEROL_HOMEOSTASIS	74	Genes involved in cholesterol homeostasis.	15	0.2027	1.36e-34	6.19e-31
GOBP_LIPID_BIOSYNTHETIC_PROCESS	731	The chemical reactions and pathways resulting in the formation of lipids, compounds soluble in an organic solvent but not, or sparingly, in an aqueous solvent. [GOC:go_curators]	22	0.0301	5.72e-33	2.16e-29
REACTOME_METABOLISM_OF_LIPIDS	742	Metabolism of lipids	22	0.0296	7.96e-33	2.58e-29
WILCOX_RESPONSE_TO_PROGESTERONE_UP	153	Genes up-regulated in primary cultures of ovarian surface epithlium cells exposed to progesterone [PubChem=5994] for 5 days.	16	0.1046	4.94e-32	1.39e-28
REACTOME_METABOLISM_OF_STEROIDS	154	Metabolism of steroids	16	0.1039	5.51e-32	1.39e-28
REACTOME_REGULATION_OF_CHOLESTEROL_BIOSYNTHESIS_BY_SREBP_SREBF	55	Regulation of cholesterol biosynthesis by SREBP (SREBF)	13	0.2364	7.23e-31	1.64e-27
Gene program 4
Collection(s):	C2, C5, C6, H
# overlaps shown:	10
# genesets in collections:	22671
# genes in comparison (n):	20
# genes in universe (N):	42499
Gene Set Name	# Genes in Gene Set (K)	Description	# Genes in Overlap (k)	k/K	p-value	FDR q-value
XIE_ST_HSC_S1PR3_OE_UP	189	Genes upregulated in short-term hematopoietic stem cells (CD34+,CD38_,CD45RA_,CD90_,CD49f_) upon overexpression of Sphingosine-1-Phosphate Receptor 3 (S1PR3)	15	0.0794	4.54e-32	1.03e-27
BLANCO_MELO_HUMAN_PARAINFLUENZA_VIRUS_3_INFECTION_A594_CELLS_UP	204	Genes up-regulated in HPIV3 (A549 cells, MOI: 2, 24hpi)	14	0.0686	8.28e-29	9.38e-25
DAUER_STAT3_TARGETS_DN	48	Top 50 genes down-regulated in A549 cells (lung cancer) expressing STAT3 [GeneID=6774] off an adenovirus vector.	11	0.2292	1.84e-28	1.39e-24
HALLMARK_INTERFERON_GAMMA_RESPONSE	200	Genes up-regulated in response to IFNG [GeneID=3458].	13	0.065	2.81e-26	1.59e-22
BLANCO_MELO_COVID19_SARS_COV_2_INFECTION_CALU3_CELLS_UP	339	Genes up-regulated in SARS-CoV-2 infection (Calu-3 cells, MOI: 2, 24hpi)	14	0.0413	1.2e-25	5.43e-22
STAMBOLSKY_TARGETS_OF_MUTATED_TP53_DN	51	Genes repressed in SKBR3 cells (breast cancer) by mutated TP53 [GeneID=7157].	10	0.1961	4.42e-25	1.67e-21
HECKER_IFNB1_TARGETS	95	Genes transcriptionally modulated in the blood of multiple sclerosis patients in response to subcutaneous treatment with recombinant IFNB1 [GeneID = 3456].	11	0.1158	6.31e-25	2.04e-21
BLANCO_MELO_RESPIRATORY_SYNCYTIAL_VIRUS_INFECTION_A594_CELLS_UP	286	Genes up-regulated in RSV (A549 cells, MOI: 2, 24hpi)	13	0.0455	3.28e-24	8.67e-21
TAKEDA_TARGETS_OF_NUP98_HOXA9_FUSION_3D_UP	183	Genes up-regulated in CD34+ [GeneID=947] hematopoetic cells by expression of NUP98-HOXA9 fusion [GeneID=4928;3205] off a retroviral vector at 3 days after transduction.	12	0.0656	3.44e-24	8.67e-21
BLANCO_MELO_BRONCHIAL_EPITHELIAL_CELLS_INFLUENZA_A_DEL_NS1_INFECTION_UP	644	Genes up-regulated on infection of normal human bronchial epithelial cells by mutant Influenza A lacking its antiviral antagonist (IAV_NS1) (MOI: 3, 12hpi)	15	0.0233	6.27e-24	1.42e-20

### Sheet: MDAMB361 GWAS
Gene program 0
Collection(s):	C2, C5, C6, H
# overlaps shown:	10
# genesets in collections:	22671
# genes in comparison (n):	500
# genes in universe (N):	42499
Gene Set Name	# Genes in Gene Set (K)	Description	# Genes in Overlap (k)	k/K	p-value	FDR q-value
GOZGIT_ESR1_TARGETS_DN	785	Genes down-regulated in TMX2-28 cells (breast cancer) which do not express ESR1 [GeneID=2099]) compared to the parental MCF7 cells which do.	109	0.1389	2.97e-83	6.74e-79
SMID_BREAST_CANCER_BASAL_DN	699	Genes down-regulated in basal subtype of breast cancer samles.	102	0.1459	6.16e-80	6.98e-76
DUTERTRE_ESTRADIOL_RESPONSE_24HR_DN	504	Genes down-regulated in MCF7 cells (breast cancer) at 24 h of estradiol [PubChem=5757] treatment.	88	0.1746	9.98e-76	7.54e-72
MASSARWEH_TAMOXIFEN_RESISTANCE_UP	582	Genes up-regulated in breast cancer tumors (formed by MCF-7 xenografts) resistant to tamoxifen [PubChem=5376].	68	0.1168	2.17e-46	1.23e-42
CREIGHTON_ENDOCRINE_THERAPY_RESISTANCE_3	727	The 'group 3 set' of genes associated with acquired endocrine therapy resistance in breast tumors expressing ESR1 and ERBB2 [GeneID=2099;2064].	73	0.1004	3.48e-45	1.58e-41
CREIGHTON_ENDOCRINE_THERAPY_RESISTANCE_5	491	The 'group 5 set' of genes associated with acquired endocrine therapy resistance in breast tumors expressing ESR1 but not ERBB2 [GeneID=2099;2064].	62	0.1263	2.36e-44	8.92e-41
DODD_NASOPHARYNGEAL_CARCINOMA_UP	1813	Genes up-regulated in nasopharyngeal carcinoma (NPC) compared to the normal tissue.	105	0.0579	1.28e-42	4.13e-39
LEE_BMP2_TARGETS_UP	777	Genes up-regulated in uterus upon knockout of BMP2 [GeneID=650].	72	0.0927	3.45e-42	9.79e-39
ONDER_CDH1_TARGETS_2_DN	473	Genes down-regulated in HMLE cells (immortalized nontransformed mammary epithelium) after E-cadhedrin (CDH1) [GeneID=999] knockdown by RNAi.	58	0.1226	8.75e-41	2.03e-37
ERBB2_UP.V1_UP	190	Genes up-regulated in MCF-7 cells (breast cancer) positive for ESR1 [Gene ID=2099] and engineered to express ligand-activatable ERBB2 [Gene ID=2064].	42	0.2211	8.98e-41	2.03e-37
Gene program 1
Collection(s):	C2, C5, C6, H
# overlaps shown:	10
# genesets in collections:	22671
# genes in comparison (n):	205
# genes in universe (N):	42499
Gene Set Name	# Genes in Gene Set (K)	Description	# Genes in Overlap (k)	k/K	p-value	FDR q-value
FISCHER_DREAM_TARGETS	969	Target genes of the DREAM complex.	181	0.1868	1.09e-274	2.48e-270
GOBERT_OLIGODENDROCYTE_DIFFERENTIATION_UP	574	Genes up-regulated during later stage of differentiation of Oli-Neu cells (oligodendroglial precursor) in response to PD174265 [PubChem=4709].	142	0.2474	6.01e-221	6.81e-217
ROSTY_CERVICAL_CANCER_PROLIFERATION_CLUSTER	140	The 'Cervical Cancer Proliferation Cluster' (CCPC): genes whose expression in cervical carcinoma positively correlates with that of the HPV E6 and E7 oncogenes; they are also differentially expressed according to disease outcome.	90	0.6429	7.43e-181	5.61e-177
KOBAYASHI_EGFR_SIGNALING_24HR_DN	253	Genes down-regulated in H1975 cells (non-small cell lung cancer, NSCLC) resistant to gefitinib [PubChem=123631] after treatment with EGFR inhibitor CL-387785 [PubChem=2776] for 24h.	103	0.4071	3.87e-180	2.19e-176
MEBARKI_HCC_PROGENITOR_FZD8CRD_UP	586	Transcriptome of human HepaRG hepatocellular carcinoma liver progenitors in responses to a WNT3A-enriched microenvironment and dissection of pathways dependent on _-catenin and/or blocked by the SFRP-like Wnt inhibitor FZD8_CRD.	121	0.2065	5.88e-173	2.67e-169
DUTERTRE_ESTRADIOL_RESPONSE_24HR_UP	323	Genes up-regulated in MCF7 cells (breast cancer) at 24 h of estradiol [PubChem=5757] treatment.	103	0.3189	1.12e-166	4.22e-163
MARSON_BOUND_BY_E2F4_UNSTIMULATED	713	Genes with promoters bound by E2F4 [GeneID=1874] in unstimulated hybridoma cells.	120	0.1683	1.17e-159	3.77e-156
FLORIO_NEOCORTEX_BASAL_RADIAL_GLIA_DN	190	Genes down-regulated in basal radial glia (bRG) relative to apical radial glia (aRG), and up-regulated in both aRG and bRG relative to neurons.	84	0.4421	1.13e-148	3.21e-145
KINSEY_TARGETS_OF_EWSR1_FLII_FUSION_UP	1291	Genes up-regulated in TC71 and EWS502 cells (Ewing's sarcoma) by EWSR1-FLI1 [GeneID=2130;2314] as inferred from RNAi knockdown of this fusion protein.	132	0.1022	4.31e-148	1.08e-144
SHEDDEN_LUNG_CANCER_POOR_SURVIVAL_A6	459	Cluster 6 of method A: up-regulation of these genes in patients with non-small cell lung cancer (NSCLC) predicts poor survival outcome.	102	0.2222	1.84e-146	4.17e-143
Gene program 2
Collection(s):	C2, C5, C6, H
# overlaps shown:	10
# genesets in collections:	22671
# genes in comparison (n):	169
# genes in universe (N):	42499
Gene Set Name	# Genes in Gene Set (K)	Description	# Genes in Overlap (k)	k/K	p-value	FDR q-value
CREIGHTON_ENDOCRINE_THERAPY_RESISTANCE_1	534	The 'group 1 set' of genes associated with acquired endocrine therapy resistance in breast tumors expressing ESR1 and ERBB2 [GeneID=2099;2064].	43	0.0805	2.34e-43	5.31e-39
SMID_BREAST_CANCER_BASAL_DN	699	Genes down-regulated in basal subtype of breast cancer samles.	45	0.0644	4.59e-41	5.21e-37
GOZGIT_ESR1_TARGETS_DN	785	Genes down-regulated in TMX2-28 cells (breast cancer) which do not express ESR1 [GeneID=2099]) compared to the parental MCF7 cells which do.	44	0.0561	1.58e-37	1.19e-33
MASSARWEH_TAMOXIFEN_RESISTANCE_DN	256	Genes down-regulated in breast cancer tumors (formed by MCF-7 xenografts) resistant to tamoxifen [PubChem=5376].	31	0.1211	8.41e-37	4.77e-33
HALLMARK_ESTROGEN_RESPONSE_EARLY	200	Genes defining early response to estrogen.	27	0.135	1.93e-33	8.77e-30
CREIGHTON_ENDOCRINE_THERAPY_RESISTANCE_4	307	The 'group 4 set' of genes associated with acquired endocrine therapy resistance in breast tumors expressing ESR1 but not ERBB2 [GeneID=2099;2064].	30	0.0977	9.38e-33	3.54e-29
DUTERTRE_ESTRADIOL_RESPONSE_6HR_UP	228	Genes up-regulated in MCF7 cells (breast cancer) at 6 h of estradiol [PubChem=5757] treatment.	25	0.1096	1.14e-28	3.68e-25
FARMER_BREAST_CANCER_BASAL_VS_LULMINAL	329	Genes which best discriminated between two groups of breast cancer according to the status of ESR1 and AR [GeneID=2099;367]: basal (ESR1- AR-) and luminal (ESR1+ AR+).	27	0.0821	1.83e-27	5.2e-24
SMID_BREAST_CANCER_LUMINAL_B_UP	169	Genes up-regulated in the luminal B subtype of breast cancer.	22	0.1302	5.03e-27	1.27e-23
HALLMARK_ESTROGEN_RESPONSE_LATE	200	Genes defining late response to estrogen.	22	0.11	2.32e-25	5.26e-22
Gene program 3
Collection(s):	C2, C5, C6, H
# overlaps shown:	10
# genesets in collections:	22671
# genes in comparison (n):	64
# genes in universe (N):	42499
Gene Set Name	# Genes in Gene Set (K)	Description	# Genes in Overlap (k)	k/K	p-value	FDR q-value
WP_CHOLESTEROL_METABOLISM_WITH_BLOCH_AND_KANDUTSCHRUSSELL_PATHWAYS	47	Cholesterol metabolism with Bloch and Kandutsch-Russell pathways	18	0.383	5.02e-40	1.14e-35
HALLMARK_CHOLESTEROL_HOMEOSTASIS	74	Genes involved in cholesterol homeostasis.	19	0.2568	2.48e-38	2.81e-34
SCHMIDT_POR_TARGETS_IN_LIMB_BUD_UP	27	Genes up-regulated in E12.5 forelimb buds with POR [GeneID=5447] knockout.	15	0.5556	1.35e-36	1.02e-32
CSR_LATE_UP.V1_DN	147	Genes down-regulated in late serum response of CRL 2091 cells (foreskin fibroblasts).	19	0.1293	3.96e-32	2.25e-28
HALLMARK_MTORC1_SIGNALING	200	Genes up-regulated through activation of mTORC1 complex.	20	0.1	1.75e-31	7.95e-28
GOBP_SMALL_MOLECULE_METABOLIC_PROCESS	1830	The chemical reactions and pathways involving small molecules, any low molecular weight, monomeric, non-encoded molecule. [GOC:curators, GOC:pde, GOC:vw]	35	0.0191	4.68e-31	1.77e-27
REACTOME_CHOLESTEROL_BIOSYNTHESIS	27	Cholesterol biosynthesis	13	0.4815	1.1e-30	3.55e-27
WILCOX_RESPONSE_TO_PROGESTERONE_UP	153	Genes up-regulated in primary cultures of ovarian surface epithlium cells exposed to progesterone [PubChem=5994] for 5 days.	18	0.1176	1.15e-29	3.25e-26
WP_CHOLESTEROL_BIOSYNTHESIS_PATHWAY	15	Cholesterol biosynthesis pathway	11	0.7333	4.94e-29	1.25e-25
HORTON_SREBF_TARGETS	24	Genes up-regulated in liver from mice transgenic for SREBF1 or SREBF2 [GeneID = 6720, 6721] and down-regulated in mice lacking SCAP [GeneID=22937].	12	0.5	1.21e-28	2.74e-25
Gene program 4
Collection(s):	C2, C5, C6, H
# overlaps shown:	10
# genesets in collections:	22671
# genes in comparison (n):	18
# genes in universe (N):	42499
Gene Set Name	# Genes in Gene Set (K)	Description	# Genes in Overlap (k)	k/K	p-value	FDR q-value
GOMF_STRUCTURAL_CONSTITUENT_OF_CHROMATIN	97	The action of a molecule that contributes to the structural integrity of chromatin. [GOC:ai]	17	0.1753	5.03e-45	1.14e-40
GOCC_NUCLEOSOME	133	A complex comprised of DNA wound around a multisubunit core and associated proteins, which forms the primary packing unit of DNA into higher order structures. [GOC:elh]	17	0.1278	1.64e-42	1.86e-38
GOCC_DNA_PACKAGING_COMPLEX	164	A protein complex that plays a role in the process of DNA packaging. [GOC:jl]	17	0.1037	7.12e-41	5.38e-37
GOCC_PROTEIN_DNA_COMPLEX	225	A macromolecular complex containing both protein and DNA molecules. [GOC:mah]	17	0.0756	1.95e-38	1.11e-34
REACTOME_DNA_METHYLATION	65	DNA methylation	14	0.2154	2.59e-37	1.17e-33
REACTOME_ACTIVATED_PKN1_STIMULATES_TRANSCRIPTION_OF_AR_ANDROGEN_RECEPTOR_REGULATED_GENES_KLK2_AND_KLK3	67	Activated PKN1 stimulates transcription of AR (androgen receptor) regulated genes KLK2 and KLK3	14	0.209	4.15e-37	1.57e-33
REACTOME_SIRT1_NEGATIVELY_REGULATES_RRNA_EXPRESSION	68	SIRT1 negatively regulates rRNA expression	14	0.2059	5.23e-37	1.69e-33
REACTOME_ASSEMBLY_OF_THE_ORC_COMPLEX_AT_THE_ORIGIN_OF_REPLICATION	69	Assembly of the ORC complex at the origin of replication	14	0.2029	6.56e-37	1.86e-33
REACTOME_PRC2_METHYLATES_HISTONES_AND_DNA	73	PRC2 methylates histones and DNA	14	0.1918	1.57e-36	3.95e-33
REACTOME_CONDENSATION_OF_PROPHASE_CHROMOSOMES	74	Condensation of Prophase Chromosomes	14	0.1892	1.93e-36	4.38e-33

### Sheet: MDAMB231 SM
Gene program 0
Collection(s):	C2, C5, C6, H
# overlaps shown:	10
# genesets in collections:	22671
# genes in comparison (n):	500
# genes in universe (N):	42499
Gene Set Name	# Genes in Gene Set (K)	Description	# Genes in Overlap (k)	k/K	p-value	FDR q-value
NUYTTEN_EZH2_TARGETS_UP	1033	Genes up-regulated in PC3 cells (prostate cancer) after knockdown of EZH2 [GeneID=2146] by RNAi.	95	0.092	1.21e-55	2.74e-51
WU_CELL_MIGRATION	183	Genes associated with migration rate of 40 human bladder cancer cells.	51	0.2787	5.15e-55	5.84e-51
HAN_SATB1_TARGETS_DN	388	Genes down-regulated in MDA-MB-231 cells (breast cancer) after knockdown of SATB1 [GeneID=6304] by RNAi.	62	0.1598	1.01e-50	7.61e-47
CHICAS_RB1_TARGETS_CONFLUENT	566	Genes up-regulated in confluent IMR90 cells (fibroblast) after knockdown of RB1 [GeneID=5925] by RNAi.	68	0.1201	3.4e-47	1.93e-43
HAN_SATB1_TARGETS_UP	425	Genes up-regulated in MDA-MB-231 cells (breast cancer) after knockdown of SATB1 [GeneID=6304] by RNAi.	61	0.1435	5.06e-47	2.3e-43
DUTERTRE_ESTRADIOL_RESPONSE_24HR_DN	504	Genes down-regulated in MCF7 cells (breast cancer) at 24 h of estradiol [PubChem=5757] treatment.	63	0.125	8.59e-45	3.24e-41
WINTER_HYPOXIA_METAGENE	243	Genes regulated by hypoxia, based on literature searches.	46	0.1893	2.81e-41	9.09e-38
JOHNSTONE_PARVB_TARGETS_3_UP	433	Genes up-regulated upon overexpression of PARVB [GeneID=29780] in MDA-MB-231 cells (breast cancer) cultured in 3D Matrigel only.	56	0.1293	1.14e-40	3.23e-37
ELVIDGE_HYPOXIA_UP	172	Genes up-regulated in MCF7 cells (breast cancer) under hypoxia conditions.	40	0.2326	7.85e-40	1.98e-36
LIU_OVARIAN_CANCER_TUMORS_AND_XENOGRAFTS_XDGS_DN	1714	Genes differentially expressed between PDX and donor tumor samples from nine ovarian cancer patients.	98	0.0572	3.4e-39	7.7e-36
Gene program 1
Collection(s):	C2, C5, C6, H
# overlaps shown:	10
# genesets in collections:	22671
# genes in comparison (n):	217
# genes in universe (N):	42499
Gene Set Name	# Genes in Gene Set (K)	Description	# Genes in Overlap (k)	k/K	p-value	FDR q-value
HALLMARK_TNFA_SIGNALING_VIA_NFKB	200	Genes regulated by NF-kB in response to TNF [GeneID=7124].	70	0.35	8.96e-112	2.03e-107
BUYTAERT_PHOTODYNAMIC_THERAPY_STRESS_UP	822	Genes up-regulated in T24 (bladder cancer) cells in response to the photodynamic therapy (PDT) stress.	69	0.0839	1.19e-63	1.35e-59
NUYTTEN_EZH2_TARGETS_UP	1033	Genes up-regulated in PC3 cells (prostate cancer) after knockdown of EZH2 [GeneID=2146] by RNAi.	71	0.0687	1.75e-59	1.33e-55
PHONG_TNF_TARGETS_UP	63	Genes up-regulated in Calu-6 cells (lung cancer) at 1 h time point after TNF [GeneID=7124] treatment.	31	0.4921	7.6e-55	4.31e-51
BILD_HRAS_ONCOGENIC_SIGNATURE	251	Genes selected in supervised analyses to discriminate cells expressing activated HRAS [GeneID=3265] oncogene from control cells expressing GFP.	43	0.1713	7.96e-53	3.61e-49
ZHANG_RESPONSE_TO_IKK_INHIBITOR_AND_TNF_UP	223	Genes up-regulated in BxPC3 cells (pancreatic cancer) after treatment with TNF [GeneID=7124] or IKI-1, an inhibitor of IkappaB kinase (IKK).	41	0.1839	1.04e-51	3.93e-48
PHONG_TNF_RESPONSE_NOT_VIA_P38	341	Genes whose expression changes in Calu-6 cells (lung cancer) by TNF [GeneID=7124] were not affected by p38 inhibitor LY479754.	45	0.132	6.39e-50	2.07e-46
LIU_OVARIAN_CANCER_TUMORS_AND_XENOGRAFTS_XDGS_DN	1714	Genes differentially expressed between PDX and donor tumor samples from nine ovarian cancer patients.	75	0.0438	7.07e-49	2e-45
BLANCO_MELO_RESPIRATORY_SYNCYTIAL_VIRUS_INFECTION_A594_CELLS_UP	286	Genes up-regulated in RSV (A549 cells, MOI: 2, 24hpi)	42	0.1469	1.31e-48	3.31e-45
ZWANG_CLASS_3_TRANSIENTLY_INDUCED_BY_EGF	232	Class III of genes transiently induced by EGF [GeneID =1950] in 184A1 cells (mammary epithelium).	39	0.1681	1.49e-47	3.38e-44
Gene program 2
Collection(s):	C2, C5, C6, H
# overlaps shown:	10
# genesets in collections:	22671
# genes in comparison (n):	157
# genes in universe (N):	42499
Gene Set Name	# Genes in Gene Set (K)	Description	# Genes in Overlap (k)	k/K	p-value	FDR q-value
FISCHER_DREAM_TARGETS	969	Target genes of the DREAM complex.	140	0.1445	7.4e-213	1.68e-208
GOBERT_OLIGODENDROCYTE_DIFFERENTIATION_UP	574	Genes up-regulated during later stage of differentiation of Oli-Neu cells (oligodendroglial precursor) in response to PD174265 [PubChem=4709].	114	0.1986	2.49e-180	2.83e-176
ROSTY_CERVICAL_CANCER_PROLIFERATION_CLUSTER	140	The 'Cervical Cancer Proliferation Cluster' (CCPC): genes whose expression in cervical carcinoma positively correlates with that of the HPV E6 and E7 oncogenes; they are also differentially expressed according to disease outcome.	76	0.5429	1.89e-154	1.43e-150
KOBAYASHI_EGFR_SIGNALING_24HR_DN	253	Genes down-regulated in H1975 cells (non-small cell lung cancer, NSCLC) resistant to gefitinib [PubChem=123631] after treatment with EGFR inhibitor CL-387785 [PubChem=2776] for 24h.	86	0.3399	1.47e-153	8.35e-150
DUTERTRE_ESTRADIOL_RESPONSE_24HR_UP	323	Genes up-regulated in MCF7 cells (breast cancer) at 24 h of estradiol [PubChem=5757] treatment.	86	0.2663	9.04e-143	4.1e-139
MEBARKI_HCC_PROGENITOR_FZD8CRD_UP	586	Transcriptome of human HepaRG hepatocellular carcinoma liver progenitors in responses to a WNT3A-enriched microenvironment and dissection of pathways dependent on _-catenin and/or blocked by the SFRP-like Wnt inhibitor FZD8_CRD.	96	0.1638	8.38e-139	3.17e-135
BENPORATH_CYCLING_GENES	648	Genes showing cell-cycle stage-specific expression [PMID=12058064].	98	0.1512	1.84e-138	5.96e-135
MARSON_BOUND_BY_E2F4_UNSTIMULATED	713	Genes with promoters bound by E2F4 [GeneID=1874] in unstimulated hybridoma cells.	99	0.1388	3.62e-136	1.03e-132
FLORIO_NEOCORTEX_BASAL_RADIAL_GLIA_DN	190	Genes down-regulated in basal radial glia (bRG) relative to apical radial glia (aRG), and up-regulated in both aRG and bRG relative to neurons.	72	0.3789	6.75e-131	1.7e-127
KINSEY_TARGETS_OF_EWSR1_FLII_FUSION_UP	1291	Genes up-regulated in TC71 and EWS502 cells (Ewing's sarcoma) by EWSR1-FLI1 [GeneID=2130;2314] as inferred from RNAi knockdown of this fusion protein.	106	0.0821	3.01e-122	6.83e-119
Gene program 3
Collection(s):	C2, C5, C6, H
# overlaps shown:	10
# genesets in collections:	22671
# genes in comparison (n):	34
# genes in universe (N):	42499
Gene Set Name	# Genes in Gene Set (K)	Description	# Genes in Overlap (k)	k/K	p-value	FDR q-value
GOCC_CYTOSOLIC_RIBOSOME	100	A ribosome located in the cytosol. [GOC:mtg_sensu]	34	0.34	7.5e-93	1.7e-88
WP_CYTOPLASMIC_RIBOSOMAL_PROTEINS	88	Cytoplasmic ribosomal proteins	33	0.375	9.21e-91	1.04e-86
REACTOME_EUKARYOTIC_TRANSLATION_ELONGATION	94	Eukaryotic Translation Elongation	33	0.3511	1.35e-89	1.02e-85
REACTOME_RESPONSE_OF_EIF2AK4_GCN2_TO_AMINO_ACID_DEFICIENCY	102	Response of EIF2AK4 (GCN2) to amino acid deficiency	33	0.3235	3.54e-88	2.01e-84
KEGG_RIBOSOME	88	Ribosome	32	0.3636	1.15e-86	5.22e-83
REACTOME_SRP_DEPENDENT_COTRANSLATIONAL_PROTEIN_TARGETING_TO_MEMBRANE	113	SRP-dependent cotranslational protein targeting to membrane	33	0.292	1.97e-86	7.43e-83
REACTOME_NONSENSE_MEDIATED_DECAY_NMD	116	Nonsense-Mediated Decay (NMD)	33	0.2845	5.42e-86	1.76e-82
REACTOME_SELENOAMINO_ACID_METABOLISM	118	Selenoamino acid metabolism	33	0.2797	1.05e-85	2.97e-82
REACTOME_EUKARYOTIC_TRANSLATION_INITIATION	120	Eukaryotic Translation Initiation	33	0.275	2e-85	5.04e-82
GOBP_CYTOPLASMIC_TRANSLATION	159	The chemical reactions and pathways resulting in the formation of a protein in the cytoplasm. This is a ribosome-mediated process in which the information in messenger RNA (mRNA) is used to specify the sequence of amino acids in the protein. [GOC:hjd]	34	0.2138	6.85e-85	1.55e-81

### Sheet: MDAMB231 GWAS
Gene program 0
Collection(s):	C2, C5, C6, H
# overlaps shown:	10
# genesets in collections:	22671
# genes in comparison (n):	475
# genes in universe (N):	42499
Gene Set Name	# Genes in Gene Set (K)	Description	# Genes in Overlap (k)	k/K	p-value	FDR q-value
HALLMARK_TNFA_SIGNALING_VIA_NFKB	200	Genes regulated by NF-kB in response to TNF [GeneID=7124].	76	0.38	7.69e-96	1.74e-91
NUYTTEN_EZH2_TARGETS_UP	1033	Genes up-regulated in PC3 cells (prostate cancer) after knockdown of EZH2 [GeneID=2146] by RNAi.	118	0.1142	2.95e-83	3.34e-79
BUYTAERT_PHOTODYNAMIC_THERAPY_STRESS_UP	822	Genes up-regulated in T24 (bladder cancer) cells in response to the photodynamic therapy (PDT) stress.	97	0.118	3.46e-69	2.61e-65
LIU_OVARIAN_CANCER_TUMORS_AND_XENOGRAFTS_XDGS_DN	1714	Genes differentially expressed between PDX and donor tumor samples from nine ovarian cancer patients.	126	0.0735	3.42e-66	1.94e-62
DUTERTRE_ESTRADIOL_RESPONSE_24HR_DN	504	Genes down-regulated in MCF7 cells (breast cancer) at 24 h of estradiol [PubChem=5757] treatment.	75	0.1488	9.77e-61	4.43e-57
PHONG_TNF_RESPONSE_NOT_VIA_P38	341	Genes whose expression changes in Calu-6 cells (lung cancer) by TNF [GeneID=7124] were not affected by p38 inhibitor LY479754.	65	0.1906	7.89e-60	2.98e-56
WONG_ADULT_TISSUE_STEM_MODULE	721	The 'adult tissue stem' module: genes coordinately up-regulated in a compendium of adult tissue stem cells.	83	0.1151	4.53e-58	1.47e-54
BLANCO_MELO_RESPIRATORY_SYNCYTIAL_VIRUS_INFECTION_A594_CELLS_UP	286	Genes up-regulated in RSV (A549 cells, MOI: 2, 24hpi)	59	0.2063	1.84e-56	5.22e-53
ZWANG_CLASS_3_TRANSIENTLY_INDUCED_BY_EGF	232	Class III of genes transiently induced by EGF [GeneID =1950] in 184A1 cells (mammary epithelium).	54	0.2328	9.25e-55	2.33e-51
BOQUEST_STEM_CELL_CULTURED_VS_FRESH_UP	428	Genes up-regulated in cultured stromal stem cells from adipose tissue, compared to the freshly isolated cells.	66	0.1542	1.95e-54	4.42e-51
Gene program 1
Collection(s):	C2, C5, C6, H
# overlaps shown:	10
# genesets in collections:	22671
# genes in comparison (n):	114
# genes in universe (N):	42499
Gene Set Name	# Genes in Gene Set (K)	Description	# Genes in Overlap (k)	k/K	p-value	FDR q-value
FISCHER_DREAM_TARGETS	969	Target genes of the DREAM complex.	102	0.1053	6.38e-155	1.45e-150
GOBERT_OLIGODENDROCYTE_DIFFERENTIATION_UP	574	Genes up-regulated during later stage of differentiation of Oli-Neu cells (oligodendroglial precursor) in response to PD174265 [PubChem=4709].	90	0.1568	8.13e-148	9.22e-144
ROSTY_CERVICAL_CANCER_PROLIFERATION_CLUSTER	140	The 'Cervical Cancer Proliferation Cluster' (CCPC): genes whose expression in cervical carcinoma positively correlates with that of the HPV E6 and E7 oncogenes; they are also differentially expressed according to disease outcome.	64	0.4571	2.75e-134	2.07e-130
FLORIO_NEOCORTEX_BASAL_RADIAL_GLIA_DN	190	Genes down-regulated in basal radial glia (bRG) relative to apical radial glia (aRG), and up-regulated in both aRG and bRG relative to neurons.	63	0.3316	6.18e-121	3.5e-117
MEBARKI_HCC_PROGENITOR_FZD8CRD_UP	586	Transcriptome of human HepaRG hepatocellular carcinoma liver progenitors in responses to a WNT3A-enriched microenvironment and dissection of pathways dependent on _-catenin and/or blocked by the SFRP-like Wnt inhibitor FZD8_CRD.	78	0.1331	1.5e-118	6.82e-115
KOBAYASHI_EGFR_SIGNALING_24HR_DN	253	Genes down-regulated in H1975 cells (non-small cell lung cancer, NSCLC) resistant to gefitinib [PubChem=123631] after treatment with EGFR inhibitor CL-387785 [PubChem=2776] for 24h.	64	0.253	3.42e-114	1.29e-110
BENPORATH_CYCLING_GENES	648	Genes showing cell-cycle stage-specific expression [PMID=12058064].	75	0.1157	2.03e-108	6.56e-105
DUTERTRE_ESTRADIOL_RESPONSE_24HR_UP	323	Genes up-regulated in MCF7 cells (breast cancer) at 24 h of estradiol [PubChem=5757] treatment.	63	0.195	3.03e-104	8.59e-101
FISCHER_G2_M_CELL_CYCLE	236	Cell cycle genes with peak expression in G2/M check point.	59	0.25	3.63e-104	9.14e-101
MARSON_BOUND_BY_E2F4_UNSTIMULATED	713	Genes with promoters bound by E2F4 [GeneID=1874] in unstimulated hybridoma cells.	74	0.1038	4.63e-103	1.05e-99
Gene program 2
Collection(s):	C2, C5, C6, H
# overlaps shown:	10
# genesets in collections:	22671
# genes in comparison (n):	22
# genes in universe (N):	42499
Gene Set Name	# Genes in Gene Set (K)	Description	# Genes in Overlap (k)	k/K	p-value	FDR q-value
REACTOME_EUKARYOTIC_TRANSLATION_ELONGATION	94	Eukaryotic Translation Elongation	21	0.2234	3.42e-56	7.75e-52
KEGG_RIBOSOME	88	Ribosome	20	0.2273	4.68e-53	3.54e-49
WP_CYTOPLASMIC_RIBOSOMAL_PROTEINS	88	Cytoplasmic ribosomal proteins	20	0.2273	4.68e-53	3.54e-49
GOCC_CYTOSOLIC_RIBOSOME	100	A ribosome located in the cytosol. [GOC:mtg_sensu]	20	0.2	8.16e-52	4.62e-48
REACTOME_RESPONSE_OF_EIF2AK4_GCN2_TO_AMINO_ACID_DEFICIENCY	102	Response of EIF2AK4 (GCN2) to amino acid deficiency	20	0.1961	1.27e-51	5.74e-48
REACTOME_SRP_DEPENDENT_COTRANSLATIONAL_PROTEIN_TARGETING_TO_MEMBRANE	113	SRP-dependent cotranslational protein targeting to membrane	20	0.177	1.21e-50	4.56e-47
REACTOME_NONSENSE_MEDIATED_DECAY_NMD	116	Nonsense-Mediated Decay (NMD)	20	0.1724	2.14e-50	6.93e-47
REACTOME_SELENOAMINO_ACID_METABOLISM	118	Selenoamino acid metabolism	20	0.1695	3.11e-50	8.81e-47
REACTOME_EUKARYOTIC_TRANSLATION_INITIATION	120	Eukaryotic Translation Initiation	20	0.1667	4.48e-50	1.13e-46
REACTOME_CELLULAR_RESPONSE_TO_STARVATION	157	Cellular response to starvation	20	0.1274	1.46e-47	3.01e-44
Gene program 3
Collection(s):	C2, C5, C6, H
# overlaps shown:	10
# genesets in collections:	22671
# genes in comparison (n):	21
# genes in universe (N):	42499
Gene Set Name	# Genes in Gene Set (K)	Description	# Genes in Overlap (k)	k/K	p-value	FDR q-value
SEITZ_NEOPLASTIC_TRANSFORMATION_BY_8P_DELETION_UP	75	Genes up-regulated in CT60/4 cells (breast cancer reverted to normal by transfer of chromosome 8p region) vs parental MDA-MB-231 cells (deleted chromosome 8p).	17	0.2267	1.31e-44	2.97e-40
BLANCO_MELO_COVID19_SARS_COV_2_INFECTION_CALU3_CELLS_UP	339	Genes up-regulated in SARS-CoV-2 infection (Calu-3 cells, MOI: 2, 24hpi)	16	0.0472	3.69e-30	4.18e-26
MOSERLE_IFNA_RESPONSE	31	Top 50 genes up-regulated in ovarian cancer progenitor cells (also known as side population, SP, cells) in response to interferon alpha (IFNA).	10	0.3226	2.94e-27	2.22e-23
BLANCO_MELO_HUMAN_PARAINFLUENZA_VIRUS_3_INFECTION_A594_CELLS_UP	204	Genes up-regulated in HPIV3 (A549 cells, MOI: 2, 24hpi)	13	0.0637	9.58e-26	5.43e-22
FULCHER_INFLAMMATORY_RESPONSE_LECTIN_VS_LPS_DN	457	Genes down-regulated in monocyte-derived dendritic cells (MDDC) after stimulation with galecin-1 (lectin, LGALS1) [GeneID=3956] compared to that with bacterial lipopolysaccharide (LPS).	15	0.0328	1.21e-25	5.48e-22
HECKER_IFNB1_TARGETS	95	Genes transcriptionally modulated in the blood of multiple sclerosis patients in response to subcutaneous treatment with recombinant IFNB1 [GeneID = 3456].	11	0.1158	1.32e-24	5e-21
GOBP_RESPONSE_TO_VIRUS	409	Any process that results in a change in state or activity of a cell or an organism (in terms of movement, secretion, enzyme production, gene expression, etc.) as a result of a stimulus from a virus. [GOC:hb]	14	0.0342	5.12e-24	1.66e-20
XIE_ST_HSC_S1PR3_OE_UP	189	Genes upregulated in short-term hematopoietic stem cells (CD34+,CD38_,CD45RA_,CD90_,CD49f_) upon overexpression of Sphingosine-1-Phosphate Receptor 3 (S1PR3)	12	0.0635	1.19e-23	3.38e-20
TAKEDA_TARGETS_OF_NUP98_HOXA9_FUSION_10D_UP	193	Genes up-regulated in CD34+ [GeneID=947] hematopoetic cells by expression of NUP98-HOXA9 fusion [GeneID=4928;3205] off a retroviral vector at 10 days after transduction.	12	0.0622	1.54e-23	3.7e-20
BROWNE_INTERFERON_RESPONSIVE_GENES	67	Genes up-regulated in primary fibroblast culture after treatment with interferon alpha for 6 h.	10	0.1493	1.63e-23	3.7e-20
Gene program 4
Collection(s):	C2, C5, C6, H
# overlaps shown:	10
# genesets in collections:	22671
# genes in comparison (n):	15
# genes in universe (N):	42499
Gene Set Name	# Genes in Gene Set (K)	Description	# Genes in Overlap (k)	k/K	p-value	FDR q-value
TIEN_INTESTINE_PROBIOTICS_24HR_DN	215	Genes down-regulated in Caco-2 cells (intestinal epithelium) after coculture with the probiotic bacteria L. casei for 24h.	12	0.0558	9.24e-26	2.1e-21
GOBP_RESPONSE_TO_ENDOPLASMIC_RETICULUM_STRESS	258	Any process that results in a change in state or activity of a cell (in terms of movement, secretion, enzyme production, gene expression, etc.) as a result of a stress acting at the endoplasmic reticulum. ER stress usually results from the accumulation of unfolded or misfolded proteins in the ER lumen. [GOC:cjm, GOC:mah]	11	0.0426	4.45e-22	5.04e-18
REACTOME_UNFOLDED_PROTEIN_RESPONSE_UPR	92	Unfolded Protein Response (UPR)	8	0.087	2.24e-18	1.7e-14
GOCC_ENDOPLASMIC_RETICULUM_LUMEN	311	The volume enclosed by the membranes of the endoplasmic reticulum. [ISBN:0198547684]	9	0.0289	2.58e-16	1.46e-12
GOBP_PROTEIN_FOLDING_IN_ENDOPLASMIC_RETICULUM	12	A protein folding process that takes place in the endoplasmic reticulum (ER). Secreted, plasma membrane and organelle proteins are folded in the ER, assisted by chaperones and foldases (protein disulphide isomerases), and additional factors required for optimal folding (ATP, Ca2+ and an oxidizing environment to allow disulfide bond formation). [GOC:mah, GOC:vw]	5	0.4167	2.06e-15	9.32e-12
GOBP_PROTEIN_FOLDING	222	The process of assisting in the covalent and noncovalent assembly of single chain polypeptides or multisubunit complexes into the correct tertiary structure. [GOC:go_curators, GOC:rb]	8	0.036	3.04e-15	1.15e-11
HALLMARK_UNFOLDED_PROTEIN_RESPONSE	113	Genes up-regulated during unfolded protein response, a cellular stress response related to the endoplasmic reticulum.	7	0.0619	4.92e-15	1.59e-11
GOBP_RESPONSE_TO_TOPOLOGICALLY_INCORRECT_PROTEIN	163	Any process that results in a change in state or activity of a cell or an organism (in terms of movement, secretion, enzyme production, gene expression, etc.) as a result of a protein that is not folded in its correct three-dimensional structure. [GOC:bf]	7	0.0429	6.72e-14	1.91e-10
WP_PHOTODYNAMIC_THERAPYINDUCED_UNFOLDED_PROTEIN_RESPONSE	27	Photodynamic therapy-induced unfolded protein response	5	0.1852	2.09e-13	4.79e-10
GOBP_REGULATION_OF_RESPONSE_TO_ENDOPLASMIC_RETICULUM_STRESS	82	Any process that modulates the frequency, rate or extent of response to endoplasmic reticulum stress. [GO_REF:0000058, GOC:aruk, GOC:bc, GOC:TermGenie, PMID:21803450]	6	0.0732	2.11e-13	4.79e-10
