## Supplementary Table 8 for "Enhancer regulatory networks globally connect non-coding breast cancer loci to cancer genes"

### Sheet: Sheet
local hit gene	MDA-MB-361	MDA-MB-231	purple: enhancer / blue: promoter
RNH1	chr11:506716-507216	chr11:506716-507216	cutoff: local_gene_df[(local_gene_df['padj-Gaussian'] < -15) & (local_gene_df['fc_by_rand_dist_cpm'] < 0.75) & (local_gene_df['num_cell'] > 700) & (local_gene_df['fc_by_rand_dist_cpm'] != 0)]
RP11-139K1.2	chr10:112963748-112964248	chr10:113326422-113326922
TUBG2	chr17:42658996-42659496	chr17:42658996-42659496
BCKDHB	chr6:80106743-80107243, chr6:80106304-80106804	chr6:80106304-80106804, chr6:80106743-80107243
PPARA	chr22:45688631-45689131	chr22:46159668-46160168
IFITM3	chr11:320278-320778	chr11:320278-320778
HIST1H2AM	chr6:26568556-26569083, chr6:27177680-27178180	chr6:28922148-28922648
FBXO32	chr8:123537580-123538080, chr8:123548191-123548691, chr8:123241141-123241641	chr8:123632927-123633427, chr8:123680918-123681418
LGMN	chr14:92748396-92748896	chr14:92748396-92748896
BLOC1S3	chr19:45443419-45443919	chr19:43785159-43785659
BTBD6	chr14:105248313-105248813	chr14:105248313-105248813
C19orf60	chr19:18588521-18589021	chr19:18588521-18589021
HCN3	chr1:154955959-154956459	chr1:155323052-155323552
RPS6KL1	chr14:73609755-73610255	chr14:73609755-73610255
TCAF1	chr7:143901770-143902270	chr7:143901770-143902270
CLASRP	chr19:45091777-45092295, chr19:43575445-43575945	chr19:45091777-45092295
ZNF14	chr19:18741555-18742187	chr19:19405298-19405798
MT1X	chr16:56682049-56682549	chr16:56682049-56682549, chr16:56679751-56680251, chr16:56607213-56607713
ARHGAP18	chr6:129709987-129710487	chr6:129709987-129710487, chr6:129709987-129710487, chr6:129683967-129684467
ZNF37A	chr10:38094004-38094571	chr10:38094004-38094571
PPM1N	chr19:43595924-43596424	chr19:45645911-45646411
CTSO	chr4:156815544-156816112	chr4:156476239-156476810
ZNF333	chr19:12801571-12802165	chr19:13862091-13862591
TSPAN1	chr1:46183100-46183600	chr1:46183100-46183600
TGFBR2	chr3:30606262-30606762	chr3:30511467-30511967
PRDX1	chr1:45521656-45522156	chr1:45521656-45522156
ITGA6	chr2:172427234-172427734	chr2:172449791-172450291
TXNRD3	chr3:126654682-126655182	chr3:126654682-126655182
C22orf46	chr22:41688620-41689120	chr22:41688620-41689120
PEX14	chr1:10474732-10475232	chr1:10474732-10475232
TNFSF10	chr3:172523246-172523746, chr3:172516679-172517179	chr3:172523246-172523746
SLC25A45	chr11:65382135-65382635, chr11:66069978-66070478	chr11:65382135-65382635
PLEKHF1	chr19:29671409-29671909	chr19:29671409-29671909
TMEM161A	chr19:19138251-19138751	chr19:19138251-19138751
TPK1	chr7:144835807-144836307	chr7:144835807-144836307
S100A13	chr1:153627032-153627592	chr1:153627032-153627592
RNF135	chr17:30970918-30971418	chr17:30970918-30971418
XXbac-BPG24O18.1	chr6:26045018-26045518	chr6:26351456-26351956, chr6:26251373-26251904
SLC50A1	chr1:155135649-155136149	chr1:155135649-155136149
BST2	chr19:17680060-17680560, chr19:17405479-17405979, chr19:19371010-19371510, chr19:17309178-17309678, chr19:18636547-18637047, chr19:17107939-17108439, chr19:18660153-18660653	chr19:17405479-17405979
CCRL2	chr3:46407078-46407578	chr3:46407078-46407578
CNIH2	chr11:66015385-66015885	chr11:65421145-65421645
FAM114A1	chr4:38867436-38867936	chr4:38867436-38867936
GMPR	chr6:16238324-16238824	chr6:16239560-16240060, chr6:16238324-16238824
MT2A	chr16:56607213-56607713	chr16:56607213-56607713, chr16:56608241-56608741
PMVK	chr1:154936783-154937283	chr1:154936783-154937283
GPAT3	chr4:83535890-83536390	chr4:83535890-83536390
NIT2	chr3:100334571-100335071	chr3:100334571-100335071
MKL1	chr22:41688620-41689120	chr22:41197328-41197828
CECR5	chr22:17158720-17159265	chr22:17158720-17159265
KCNN4	chr19:43785159-43785659	chr19:43765068-43765568
SNX7	chr1:98661533-98662033	chr1:98661533-98662033
GPR68	chr14:91264272-91264772	chr14:92726091-92726591
RTKN2	chr10:62268516-62269016	chr10:62268516-62269016
ZNF284	chr19:45439665-45440165	chr19:45405809-45406309
